# Enrichment analysis for spatial and single-cell metabolomics accounting for molecular ambiguity

**DOI:** 10.1101/2024.08.23.609355

**Authors:** Bishoy Wadie, Martijn R. Molenaar, Lucas Maciel Vieira, Theodore Alexandrov

## Abstract

**Summary:** Imaging mass spectrometry (imaging MS) has advanced spatial and single-cell metabolomics, but the reliance on MS1 data complicates the accurate identification of molecular structures, not being able to resolve isomeric and isobar molecules. This prevents application of conventional methods for overrepresentation analysis (ORA) and metabolite set enrichment analysis (MSEA). To address this, we introduce *S2IsoMEr* R package and a web app for METASPACE, which uses bootstrapping to propagate isomeric/isobaric ambiguities into the enrichment analysis. We demonstrate *S2IsoMEr* for single-cell metabolomics and the METASPACE web app for spatial metabolomics.

**Availability and Implementation:** METASPACE web app can be used on existing and new datasets submitted to METASPACE (https://metaspace2020.eu). The source code for the *S2IsoMEr* R package is available on GitHub (https://github.com/alexandrovteam/S2IsoMEr).
