## Supplementary Table 1 for "Enrichment analysis for spatial and single-cell metabolomics accounting for molecular ambiguity"

ds_name	ds_id	Replicate	Condition
20171107_U1_DHBpos_p70_s30	2017-11-13_12h35m37s	U1	U
20171107_U2_DHBpos_p70_s50	2017-11-13_14h57m39s	U2	U
20171107_F4_DHBpos_p70_s50	2017-11-16_12h56m36s	F4	F
20171107_F3_DHBpos_p70_s50	2017-11-16_15h04m29s	F3	F
20171107_FIT1_DHBpos_p70_s50	2017-11-17_18h43m51s	FIT1	FIT
20171107_FIT2_DHBpos_p70_s50	2017-11-18_13h22m54s	FIT2	NA
20171107_FI2_DHBpos_p70_s50	2017-11-20_12h45m06s	FI2	FI
20171107_FI1_DHBpos_p70_s50	2017-11-20_15h32m03s	FI1	FI
20171107_FIT3_DHBpos_p70_s50	2017-11-21_14h15m10s	FIT3	FIT
20171107_FIT4_DHBpos_p70_s50	2017-11-22_09h49m19s	FIT4	FIT
20171107_U4_DHBpos_p70_s50	2017-11-22_12h45m18s	U4	U
20171107_U3_DHBpos_p70_s50	2017-11-22_15h50m08s	U3	U
20171107_F1_DHBpos_p70_s50	2017-11-24_10h32m45s	F1	F
20171107_F2_DHBpos_p70_s50	2017-11-24_12h38m45s	F2	F
20171107_FI4_DHBpos_p70_s50	2017-11-28_11h10m01s	FI4	FI
20171107_FI3_DHBpos_p70_s50	2017-11-28_11h10m35s	FI3	FI
